# Single-molecule chromatin configurations link transcription factor binding to expression in human cells

**DOI:** 10.1101/2024.02.02.578660

**Authors:** Benjamin R. Doughty, Michaela M. Hinks, Julia M. Schaepe, Georgi K. Marinov, Abby R. Thurm, Carolina Rios-Martinez, Benjamin E. Parks, Yingxuan Tan, Emil Marklund, Danilo Dubocanin, Lacramioara Bintu, William J. Greenleaf

## Abstract

The binding of multiple transcription factors (TFs) to genomic enhancers activates gene expression in mammalian cells. However, the molecular details that link enhancer sequence to TF binding, promoter state, and gene expression levels remain opaque. We applied single-molecule footprinting (SMF) to measure the simultaneous occupancy of TFs, nucleosomes, and components of the transcription machinery on engineered enhancer/promoter constructs with variable numbers of TF binding sites for both a synthetic and an endogenous TF. We find that activation domains enhance a TF’s capacity to compete with nucleosomes for binding to DNA in a BAF-dependent manner, TF binding on nucleosome-free DNA is consistent with independent binding between TFs, and average TF occupancy linearly contributes to promoter activation rates. We also decompose TF strength into separable binding and activation terms, which can be tuned and perturbed independently. Finally, we develop thermodynamic and kinetic models that quantitatively predict both the binding microstates observed at the enhancer and subsequent time-dependent gene expression. This work provides a template for quantitative dissection of distinct contributors to gene activation, including the activity of chromatin remodelers, TF activation domains, chromatin acetylation, TF concentration, TF binding affinity, and TF binding site configuration.
