## Supplemental Table 1 for "Single-molecule chromatin configurations link transcription factor binding to expression in human cells"

### Sheet: TetO library
motif	copy number	spacing (bp)	background	sequence
TetO	0	21	0	GGTTTGCCCATTCCGATTGCCTTAGCAGCAGTTTGTGCAACCAATGCTCCAGCTGATGCAAGGCTCTCCAAGCACACTATGCTGAAGTTGCCATGAGCAATGCACTCAGGGGCAGAAGCCTCCCTGCATCCTGGCAGCAATGGCTTGCTAAAGGGAGCATATCATGCCTCAGCATGCATATGGCTGCCCAAGTAACCTATGTGGCATGCTTGCAAGCTAGCAAAGCTCTATTGGCAGAATAAGCCCACTGGCAACTGCAGTGCCATAGCACCAAGCTCAGGTAGCTAAGGCACTGCAAAGCCTGGCATAGCTAGATCCAGTTGCAGCAGGCATACATAGCTTCCACGGTG
TetO	1	21	0	GGTTTGCCCATTCCGATTGCCTTAGCAGCAGTTTGTGCAACCAATGCTCCAGCTGATGCAAGGCTCTCCAAGCACACTATGCTGAAGTTGCCATGAGCAATGCACTCAGGGGCAGAAGCCTCCCTGCATCCTGGCAGCAATGGCTTGCTAAAGGGAGCATATCATGCCTCAGCATGCATATGGCTGCCCAAGTAACCTATGTGGCATGCTTGCAAGCTAGCAAAGCTCTATTGGCAGAATAAGCCCACTGGCAACTGCAGTGCCATAGCACCAAGCTCAGGTAGCTAAGGCACTGCAAAGCCTGGCTCCCTATCAGTGATAGAGAGCAGGCATACATAGCTTCCACGGTG
TetO	2	21	0	GGTTTGCCCATTCCGATTGCCTTAGCAGCAGTTTGTGCAACCAATGCTCCAGCTGATGCAAGCAATGAGCATCCTAGTGCCCAATGGCTTCTAGGCAATGGCTGAGCAGCACTTTTGCCATGAAGCCTGGCCAGTCCTGGGCACTAAAGCTTGCATATCATGCCTCAGCATGCATATGGCTGCCCAAGTAGCCTATGTGGCATGCTTGCAAGCTAGCAAAGCTCTATTGGCTGAATAAGCTCACTGGCAACTGCAGTGCCATAGGCTCCCTATCAGTGATAGAGAGCACTCAAGCTATGGCTCTGCTCCCTATCAGTGATAGAGAGCAGGCATACATAGCTTCCACGGTG
TetO	3	21	0	GGTTTGCCCATTCCGATTGCCTTAGCAGCAGTTTGTGCAACCAATGCTCCAGCTGATGCAAGCAATGAGCCCTCAAGGCTTCTTGTGCCTGATAAGCTGGCCATCAGCACCAATGGCTAGGACTGCTTAATTAGCTTCCCAGAGCTAAAGCTTGCATATCATGCCTCAGCATGCATATGGCTGCCCAAGTAAGCTATGTGGCATGCTTGCAAGCTAGCAAAGCTGCTCCCTATCAGTGATAGAGAGCACTCAAGCTATGGCTCTGCTCCCTATCAGTGATAGAGAGCACTCAAGCTATGGCTCTGCTCCCTATCAGTGATAGAGAGCAGGCATACATAGCTTCCACGGTG
TetO	4	21	0	GGTTTGCCCATTCCGATTGCCTTAGCAGCAGTTTGTGCAACCAATGCTCCAGCTGATGCAAGCTCTCCAAGCACACTATGCTGAAGTTGCAGAGCAGGCTTGAGGTGCACTAGGAGCCATTAATGCACTTCCCAGCAAGTAGAGCACTAAAGGTTGCATATCATGCCTCAGGATGCATATGGCTGCTCCCTATCAGTGATAGAGAGCAATCTGGCAGTGCCATAGCTCCCTATCAGTGATAGAGAGCACTCAAGCTATGGCTCTGCTCCCTATCAGTGATAGAGAGCACTCAAGCTATGGCTCTGCTCCCTATCAGTGATAGAGAGCAGGCATACATAGCTTCCACGGTG
TetO	5	21	0	GGTTTGCCCATTCCGATTGCCTTAGCAGCAGTTTGTGCAACCAATGCTCCAGCTGATGCAAGGCTCTCCAAGCACACTATGCTGAAGTTGCAGAGCAGGCTTGAGGTGCACTAGGAGCCATTAATGCAATTCCCAGCACTTAGAGCTCCCTATCAGTGATAGAGAGCCTCACATGCATATGGCTGCTCCCTATCAGTGATAGAGAGCTTGCAAGTGCTAAAAGTGCTCCCTATCAGTGATAGAGAGCAATCTGGCAGTGCCATAGCTCCCTATCAGTGATAGAGAGCACTCAAGCTATGGCTCTGCTCCCTATCAGTGATAGAGAGCAGGCATACATAGCTTCCACGGTG
TetO	6	21	0	GGTTTGCCCATTCCGATTGCCTTAGCAGCAGTTTGTGCAACCAATGCTCCAGCTGATGCAAGCAGCCTCCAGCAACACTAGCATGAAGTGCTAGAGCAGAGTAGGCTCCCTATCAGTGATAGAGAGCAGCTTCAGCCACCTAGAGCTCCCTATCAGTGATAGAGAGCCTCACATGCATATGGCTGCTCCCTATCAGTGATAGAGAGCTTGCAAGTGCTAAAAGTGCTCCCTATCAGTGATAGAGAGCAACTTATGCAGTATGCTGCTCCCTATCAGTGATAGAGAGCACTCAAGCTATGGCTCTGCTCCCTATCAGTGATAGAGAGCAGGCATACATAGCTTCCACGGTG
TetO	7	21	0	GGTTTGCCCATTCCGATTGCCTTAGCAGCAGTTTGTGCAACCAATGCTCCAGCTGATGCAAGCAGCTCCCTATCAGTGATAGAGAGCAGTGCAAGCACAGCAGAGCTCCCTATCAGTGATAGAGAGCAGCTTCAGCCACCTAGAGCTCCCTATCAGTGATAGAGAGCCTCACATGCATATGGCTGCTCCCTATCAGTGATAGAGAGCTTGCAAGTGCTAAAAGTGCTCCCTATCAGTGATAGAGAGCAACTTATGCAGTATGCTGCTCCCTATCAGTGATAGAGAGCACTCAAGCTATGGCTCTGCTCCCTATCAGTGATAGAGAGCAGGCATACATAGCTTCCACGGTG
TetO	8	21	0	GGTTTGCCCATTCCGATTGCCTTAGCTCCCTATCAGTGATAGAGAGCTCCAGCTGATGCAAGCAGCTCCCTATCAGTGATAGAGAGCAGTGCAAGCACAGCAGAGCTCCCTATCAGTGATAGAGAGCAGCTTCAGCCACCTAGAGCTCCCTATCAGTGATAGAGAGCCTCACATGCATATGGCTGCTCCCTATCAGTGATAGAGAGCTTGCAAGTGCTAAAAGTGCTCCCTATCAGTGATAGAGAGCAACTTATGCAGTATGCTGCTCCCTATCAGTGATAGAGAGCACTCAAGCTATGGCTCTGCTCCCTATCAGTGATAGAGAGCAGGCATACATAGCTTCCACGGTG
TetO	0	18	1	GGTTTGCCCATTCCGGCAGCAGTTTGTGCAACCAATGCATCCTGCTCAGTCAGCTATATGTAGCAGACCAGCTGCTCCAGCTGAAAGCAGCTCAAGCATGAGTGCCAATTGCAGAAGCACAGCAGAGCAGGCTATTATGGCACCAATGCATCAGCCACCTAGAGCAAGCTAACCTTTAGCATGGGCCTCACATGCATCTTGCATTCAAGCTTGGAAGCCTAGCTTAGTGCTAAAAGTGCAAAACAGGCTATCTTGGCTGCATATGCAGTATTCTGCAACTAGCTGTGCTGTACAAGCACTCAAGCTATGCTGCATAGCTAGATCCAGTTGCAGCCATAGCTTCCACGGTG
TetO	1	18	1	GGTTTGCCCATTCCGGCAGCAGTTTGTGCAACCAATGCATCCTGCTCAGTCAGCTATATGTAGCAGACCAGCTGCTCCAGCTGAAAGCAGCTCAAGCATGAGTGCCAATTGCAGAAGCACAGCAGAGCAGGCTATTATGGCACCAATGCATCAGCCACCTAGAGCAAGCTAACCTTTAGCATGGGCCTCACATGCATCTTGCATTCAAGCTTGGAAGCCTAGCTTAGTGCTAAAAGTGCAAAACAGGCTATCTTGGCTGCATATGCAGTATTCTGCAACTAGCTGTGCTGTACAAGCACTCAAGCTATGCTGCTCCCTATCAGTGATAGAGAGCCATAGCTTCCACGGTG
TetO	2	18	1	GGTTTGCCCATTCCGGCAGCAGTTTGTGCAACCAATGCATCCTGCTCAGTCAGCTATATGTAGCAGACCAGCTGCTCCAGCTGAAAGCAGCTCAAGCATGAGTGCCAATTGCAGAAGCACAGCAGAGCAGGCTATTATGGCACCAATGCATCAGCCACCTAGAGCAAGCTAACCTTTAGCATGGGCCTCACATGCATCTTGCATTCAAGCTTGGAAGCCTAGCTTAGTGCTAAAAGTGCAAAACAGGCTATCTTGGCTGCATATGCAGTATTCTGCTCCCTATCAGTGATAGAGAGCACTCAAGCTATGCTGCTCCCTATCAGTGATAGAGAGCCATAGCTTCCACGGTG
TetO	3	18	1	GGTTTGCCCATTCCGGCAGCAGTTTGTGCAACCAATGCATCCTGCTCAGTCAGCTATATGTAGCAGACCAGCTGCTCCAGCTGAAAGCAGCTCAAGCATGAGTGCCAATTGCAGAAGCACAGCAGAGCAGGCTATTATGGCACCAATGCATCAGCCACCTAGAGCAAGCTAACCTTTAGCATGGGCCTCACATGCATCTTGCATTCAAGCTTGGAAGCCTAGCTTAGTGCTAAAAGTGCTCCCTATCAGTGATAGAGAGCATATGCAGTATTCTGCTCCCTATCAGTGATAGAGAGCACTCAAGCTATGCTGCTCCCTATCAGTGATAGAGAGCCATAGCTTCCACGGTG
TetO	4	18	1	GGTTTGCCCATTCCGGCAGCAGTTTGTGCAACCAATGCATCCTGCTCAGTCAGCTATATGTAGCAGACCAGCTGCTCCAGCTGAAAGCAGCTCAAGCATGAGTGCCAATTGCAGAAGCACAGCAGAGCAGGCTATTATGGCACCAATGCATCAGCCACCTAGAGCAAGCTAACCTTTAGCATGGGCCTCACATGCATCTTGCTCCCTATCAGTGATAGAGAGCTTAGTGCTAAAAGTGCTCCCTATCAGTGATAGAGAGCATATGCAGTATTCTGCTCCCTATCAGTGATAGAGAGCACTCAAGCTATGCTGCTCCCTATCAGTGATAGAGAGCCATAGCTTCCACGGTG
TetO	5	18	1	GGTTTGCCCATTCCGGCAGCAGTTTGTGCAACCAATGCATCCTGCTCAGTCAGCTATATGTAGCAGACCAGCTGCTCCAGCTGAAAGCAGCTCAAGCATGAGTGCCAATTGCAGAAGCACAGCAGAGCAGGCTATTATGGCACCAATGCATCAGCCACCTAGAGCTCCCTATCAGTGATAGAGAGCCTCACATGCATCTTGCTCCCTATCAGTGATAGAGAGCTTAGTGCTAAAAGTGCTCCCTATCAGTGATAGAGAGCATATGCAGTATTCTGCTCCCTATCAGTGATAGAGAGCACTCAAGCTATGCTGCTCCCTATCAGTGATAGAGAGCCATAGCTTCCACGGTG
TetO	6	18	1	GGTTTGCCCATTCCGGCAGCAGTTTGTGCAACCAATGCATCCTGCTCAGTCAGCTATATGTAGCAGACCAGCTGCTCCAGCTGAAAGCAGCTCAAGCATGAGTGCCAATTGCAGAAGCACAGCAGAGCTCCCTATCAGTGATAGAGAGCATCAGCCACCTAGAGCTCCCTATCAGTGATAGAGAGCCTCACATGCATCTTGCTCCCTATCAGTGATAGAGAGCTTAGTGCTAAAAGTGCTCCCTATCAGTGATAGAGAGCATATGCAGTATTCTGCTCCCTATCAGTGATAGAGAGCACTCAAGCTATGCTGCTCCCTATCAGTGATAGAGAGCCATAGCTTCCACGGTG
TetO	7	18	1	GGTTTGCCCATTCCGGCAGCAGTTTGTGCAACCAATGCATCCTGCTCAGTCAGCTATATGTAGCAGACCAGCTGCTCCAGCTGAAAGCAGCTCCCTATCAGTGATAGAGAGCAGAAGCACAGCAGAGCTCCCTATCAGTGATAGAGAGCATCAGCCACCTAGAGCTCCCTATCAGTGATAGAGAGCCTCACATGCATCTTGCTCCCTATCAGTGATAGAGAGCTTAGTGCTAAAAGTGCTCCCTATCAGTGATAGAGAGCATATGCAGTATTCTGCTCCCTATCAGTGATAGAGAGCACTCAAGCTATGCTGCTCCCTATCAGTGATAGAGAGCCATAGCTTCCACGGTG
TetO	8	18	1	GGTTTGCCCATTCCGGCAGCAGTTTGTGCAACCAATGCATCCTGCTCAGTCAGCTCCCTATCAGTGATAGAGAGCTCCAGCTGAAAGCAGCTCCCTATCAGTGATAGAGAGCAGAAGCACAGCAGAGCTCCCTATCAGTGATAGAGAGCATCAGCCACCTAGAGCTCCCTATCAGTGATAGAGAGCCTCACATGCATCTTGCTCCCTATCAGTGATAGAGAGCTTAGTGCTAAAAGTGCTCCCTATCAGTGATAGAGAGCATATGCAGTATTCTGCTCCCTATCAGTGATAGAGAGCACTCAAGCTATGCTGCTCCCTATCAGTGATAGAGAGCCATAGCTTCCACGGTG
TetO	9	18	1	GGTTTGCCCATTCCGGCTCCCTATCAGTGATAGAGAGCATCCTGCTCAGTCAGCTCCCTATCAGTGATAGAGAGCTCCAGCTGAAAGCAGCTCCCTATCAGTGATAGAGAGCAGAAGCACAGCAGAGCTCCCTATCAGTGATAGAGAGCATCAGCCACCTAGAGCTCCCTATCAGTGATAGAGAGCCTCACATGCATCTTGCTCCCTATCAGTGATAGAGAGCTTAGTGCTAAAAGTGCTCCCTATCAGTGATAGAGAGCATATGCAGTATTCTGCTCCCTATCAGTGATAGAGAGCACTCAAGCTATGCTGCTCCCTATCAGTGATAGAGAGCCATAGCTTCCACGGTG
TetO	0	18	2	GGTTTGCCCATTCCGGCAGCAGTTTGTGCAACCAATGCTGCTGAGCCCAACTGCTATATGTAGCAGACCAGCTGCTGCTGTCAAAACATGCTCAAGCATGAGTGCCAATTGCCTGCTGTAGGACCAGCAGGCTATTATGGCACCAATGCCCTGCTGCCAGCCAGCAAGCTAACCTTTAGCATGGGCACCTGTGTGACCAGGCATTCAAGCTTGGAAGCCTAGCCTGCTGCCAGCCTTGCAAAACAGGCTATCTTGGCTGCCCTGCTGCAGCACAGCAACTAGCTGTGCTGTACAAGCCCCTGCTGCCAGCTGCATAGCTAGATCCAGTTGCAGCCATAGCTTCCACGGTG
TetO	1	18	2	GGTTTGCCCATTCCGGCAGCAGTTTGTGCAACCAATGCTGCTGAGCCCAACTGCTATATGTAGCAGACCAGCTGCTGCTGTCAAAACATGCTCAAGCATGAGTGCCAATTGCCTGCTGTAGGACCAGCAGGCTATTATGGCACCAATGCCCTGCTGCCAGCCAGCAAGCTAACCTTTAGCATGGGCACCTGTGTGACCAGGCATTCAAGCTTGGAAGCCTAGCCTGCTGCCAGCCTTGCAAAACAGGCTATCTTGGCTGCCCTGCTGCAGCACAGCAACTAGCTGTGCTGTACAAGCCCCTGCTGCCAGCTGCTCCCTATCAGTGATAGAGAGCCATAGCTTCCACGGTG
TetO	2	18	2	GGTTTGCCCATTCCGGCAGCAGTTTGTGCAACCAATGCTGCTGAGCCCAACTGCTATATGTAGCAGACCAGCTGCTGCTGTCAAAACATGCTCAAGCATGAGTGCCAATTGCCTGCTGTAGGACCAGCAGGCTATTATGGCACCAATGCCCTGCTGCCAGCCAGCAAGCTAACCTTTAGCATGGGCACCTGTGTGACCAGGCATTCAAGCTTGGAAGCCTAGCCTGCTGCCAGCCTTGCAAAACAGGCTATCTTGGCTGCCCTGCTGCAGCACAGCTCCCTATCAGTGATAGAGAGCCCCTGCTGCCAGCTGCTCCCTATCAGTGATAGAGAGCCATAGCTTCCACGGTG
TetO	3	18	2	GGTTTGCCCATTCCGGCAGCAGTTTGTGCAACCAATGCTGCTGAGCCCAACTGCTATATGTAGCAGACCAGCTGCTGCTGTCAAAACATGCTCAAGCATGAGTGCCAATTGCCTGCTGTAGGACCAGCAGGCTATTATGGCACCAATGCCCTGCTGCCAGCCAGCAAGCTAACCTTTAGCATGGGCACCTGTGTGACCAGGCATTCAAGCTTGGAAGCCTAGCCTGCTGCCAGCCTTGCTCCCTATCAGTGATAGAGAGCCCTGCTGCAGCACAGCTCCCTATCAGTGATAGAGAGCCCCTGCTGCCAGCTGCTCCCTATCAGTGATAGAGAGCCATAGCTTCCACGGTG
TetO	4	18	2	GGTTTGCCCATTCCGGCAGCAGTTTGTGCAACCAATGCTGCTGAGCCCAACTGCTATATGTAGCAGACCAGCTGCTGCTGTCAAAACATGCTCAAGCATGAGTGCCAATTGCCTGCTGTAGGACCAGCAGGCTATTATGGCACCAATGCCCTGCTGCCAGCCAGCAAGCTAACCTTTAGCATGGGCACCTGTGTGACCAGGCTCCCTATCAGTGATAGAGAGCCTGCTGCCAGCCTTGCTCCCTATCAGTGATAGAGAGCCCTGCTGCAGCACAGCTCCCTATCAGTGATAGAGAGCCCCTGCTGCCAGCTGCTCCCTATCAGTGATAGAGAGCCATAGCTTCCACGGTG
TetO	5	18	2	GGTTTGCCCATTCCGGCAGCAGTTTGTGCAACCAATGCTGCTGAGCCCAACTGCTATATGTAGCAGACCAGCTGCTGCTGTCAAAACATGCTCAAGCATGAGTGCCAATTGCCTGCTGTAGGACCAGCAGGCTATTATGGCACCAATGCCCTGCTGCCAGCCAGCTCCCTATCAGTGATAGAGAGCACCTGTGTGACCAGGCTCCCTATCAGTGATAGAGAGCCTGCTGCCAGCCTTGCTCCCTATCAGTGATAGAGAGCCCTGCTGCAGCACAGCTCCCTATCAGTGATAGAGAGCCCCTGCTGCCAGCTGCTCCCTATCAGTGATAGAGAGCCATAGCTTCCACGGTG
TetO	6	18	2	GGTTTGCCCATTCCGGCAGCAGTTTGTGCAACCAATGCTGCTGAGCCCAACTGCTATATGTAGCAGACCAGCTGCTGCTGTCAAAACATGCTCAAGCATGAGTGCCAATTGCCTGCTGTAGGACCAGCTCCCTATCAGTGATAGAGAGCCCTGCTGCCAGCCAGCTCCCTATCAGTGATAGAGAGCACCTGTGTGACCAGGCTCCCTATCAGTGATAGAGAGCCTGCTGCCAGCCTTGCTCCCTATCAGTGATAGAGAGCCCTGCTGCAGCACAGCTCCCTATCAGTGATAGAGAGCCCCTGCTGCCAGCTGCTCCCTATCAGTGATAGAGAGCCATAGCTTCCACGGTG
TetO	7	18	2	GGTTTGCCCATTCCGGCAGCAGTTTGTGCAACCAATGCTGCTGAGCCCAACTGCTATATGTAGCAGACCAGCTGCTGCTGTCAAAACATGCTCCCTATCAGTGATAGAGAGCCTGCTGTAGGACCAGCTCCCTATCAGTGATAGAGAGCCCTGCTGCCAGCCAGCTCCCTATCAGTGATAGAGAGCACCTGTGTGACCAGGCTCCCTATCAGTGATAGAGAGCCTGCTGCCAGCCTTGCTCCCTATCAGTGATAGAGAGCCCTGCTGCAGCACAGCTCCCTATCAGTGATAGAGAGCCCCTGCTGCCAGCTGCTCCCTATCAGTGATAGAGAGCCATAGCTTCCACGGTG
TetO	8	18	2	GGTTTGCCCATTCCGGCAGCAGTTTGTGCAACCAATGCTGCTGAGCCCAACTGCTCCCTATCAGTGATAGAGAGCTGCTGTCAAAACATGCTCCCTATCAGTGATAGAGAGCCTGCTGTAGGACCAGCTCCCTATCAGTGATAGAGAGCCCTGCTGCCAGCCAGCTCCCTATCAGTGATAGAGAGCACCTGTGTGACCAGGCTCCCTATCAGTGATAGAGAGCCTGCTGCCAGCCTTGCTCCCTATCAGTGATAGAGAGCCCTGCTGCAGCACAGCTCCCTATCAGTGATAGAGAGCCCCTGCTGCCAGCTGCTCCCTATCAGTGATAGAGAGCCATAGCTTCCACGGTG
TetO	9	18	2	GGTTTGCCCATTCCGGCTCCCTATCAGTGATAGAGAGCTGCTGAGCCCAACTGCTCCCTATCAGTGATAGAGAGCTGCTGTCAAAACATGCTCCCTATCAGTGATAGAGAGCCTGCTGTAGGACCAGCTCCCTATCAGTGATAGAGAGCCCTGCTGCCAGCCAGCTCCCTATCAGTGATAGAGAGCACCTGTGTGACCAGGCTCCCTATCAGTGATAGAGAGCCTGCTGCCAGCCTTGCTCCCTATCAGTGATAGAGAGCCCTGCTGCAGCACAGCTCCCTATCAGTGATAGAGAGCCCCTGCTGCCAGCTGCTCCCTATCAGTGATAGAGAGCCATAGCTTCCACGGTG

### Sheet: ISRE library
motif	copy number	spacing (bp)	background	sequence
ISRE	0	21	0	CATCACTCTACATCCTTCCACCCAACCAATGCTCCAGCTGATGCAAGGCtctccaaGCacactatGCtgaagttgccatGagcaatgcactcaggggcagaagcctccctgcatcctggcagcaatggcttgctaaagggagcatattctGCCTCAgcATGCATATGGCTGCCcaagtaacctatgtggcatGCTTGCAAGCTAGCAAAGCTCTattggcagaataagcccactGGCAACTGCAGTGCCATAGCAccaagctcaggtagctaaggcACTGCAAaGCCTGGCATAGCTAGATCCAGTTGCAGGGTACCagctatgtgcaggtagggct
ISRE	1	21	0	CATCACTCTACATCCTTCCACCCAACCAATGCTCCAGCTGATGCAAGGCtctccaaGCacactatGCtgaagttgccatGagcaatgcactcaggggcagaagcctccctgcatcctggcagcaatggcttgctaaagggagcatattctGCCTCAgcATGCATATGGCTGCCcaagtaacctatgtggcatGCTTGCAAGCTAGCAAAGCTCTattggcagaataagcccactGGCAACTGCAGTGCCATAGCAccaagctcaggtagctaaggcACTGCAAaGCCTGagcTAGTTTCGCTTTCCCgcaGGGTACCagctatgtgcaggtagggct
ISRE	2	21	0	CATCACTCTACATCCTTCCACCCAACCAATGCTCCAGCTGATGCAAGGCtctccaaGCacactatGCtgaagttgccatGagcaatgcactcaggggcagaagcctccctgcatcctggcagcaatggcttgctaaagggagcatattctGCCTCAgcATGCATATGGCTGCCcaagtaacctatgtggcatGCTTGCAAGCTAGCAAAGCTCTattggcagaataagcccactGGCAACTGCAGTGCCATAGagcTAGTTTCGCTTTCCCgcagcACTGCAAaGCCTGagcTAGTTTCGCTTTCCCgcaGGGTACCagctatgtgcaggtagggct
ISRE	3	21	0	CATCACTCTACATCCTTCCACCCAACCAATGCTCCAGCTGATGCAAGGCtctccaaGCacactatGCtgaagttgccatGagcaatgcactcaggggcagaagcctccctgcatcctggcagcaatggcttgctaaagggagcatattctGCCTCAgcATGCATATGGCTGCCcaagtaacctatgtggcatGCTTGCAAGCTAGCAAAGCTCTattagcTAGTTTCGCTTTCCCgcaACTGCAGTGCCATAGagcTAGTTTCGCTTTCCCgcagcACTGCAAaGCCTGagcTAGTTTCGCTTTCCCgcaGGGTACCagctatgtgcaggtagggct
ISRE	4	21	0	CATCACTCTACATCCTTCCACCCAACCAATGCTCCAGCTGATGCAAGGCtctccaaGCacactatGCtgaagttgccatGagcaatgcactcaggggcagaagcctccctgcatcctggcagcaatggcttgctaaagggagcatattctGCCTCAgcATGCATATGGCTGCCcaagtaacagcTAGTTTCGCTTTCCCgcaTAGCAAAGCTCTattagcTAGTTTCGCTTTCCCgcaACTGCAGTGCCATAGagcTAGTTTCGCTTTCCCgcagcACTGCAAaGCCTGagcTAGTTTCGCTTTCCCgcaGGGTACCagctatgtgcaggtagggct
ISRE	5	21	0	CATCACTCTACATCCTTCCACCCAACCAATGCTCCAGCTGATGCAAGGCtctccaaGCacactatGCtgaagttgccatGagcaatgcactcaggggcagaagcctccctgcatcctggcagcaatggcttgctaaagggagcatagcTAGTTTCGCTTTCCCgcaGGCTGCCcaagtaacagcTAGTTTCGCTTTCCCgcaTAGCAAAGCTCTattagcTAGTTTCGCTTTCCCgcaACTGCAGTGCCATAGagcTAGTTTCGCTTTCCCgcagcACTGCAAaGCCTGagcTAGTTTCGCTTTCCCgcaGGGTACCagctatgtgcaggtagggct
ISRE	6	21	0	CATCACTCTACATCCTTCCACCCAACCAATGCTCCAGCTGATGCAAGGCtctccaaGCacactatGCtgaagttgccatGagcaatgcactcaggggcagaagcctcccagcTAGTTTCGCTTTCCCgcatgctaaagggagcatagcTAGTTTCGCTTTCCCgcaGGCTGCCcaagtaacagcTAGTTTCGCTTTCCCgcaTAGCAAAGCTCTattagcTAGTTTCGCTTTCCCgcaACTGCAGTGCCATAGagcTAGTTTCGCTTTCCCgcagcACTGCAAaGCCTGagcTAGTTTCGCTTTCCCgcaGGGTACCagctatgtgcaggtagggct

### Sheet: CTCF control
motif	sequence
CTCF	CATCACTCTACATCCTTCCACCCAACCAATGCTCCAGCTGATGGCATCCCTGCACCTCAGCCGCAGGCTTGGCTCGAGGTGCAATCTCCGGCACCCAAGAGCACGGGCGCCCGGCGTCTTGGCCAACCCCGCTACACGCTGTTATAGGCAATCAGCGGCCACCAGGGGGCGCACTGCTGAGCGACCTGCAGTCAGGCACGAGCTTAATGCGAAGGAGCATTCAACGCGATGAAGCCGCAGGGTTGGCGTGGGAATGGTGCCTCTGTCCAAGCCAATTGCAGCTGGTGGCAGCTAGCTAGATCCAGTTGCAGGGTACCagctatgtgcaggtagggct

### Sheet: ISG reporters
ISG	genomic location	scrambled ISREs	scramble version	sequence
IFI6	chr1:27672162-27672500	FALSE		aagcctaggaacagctgcatACGCGCATCACTCTACATCCTTCCACCCGCTTCACTAAGCCCAGTATGGCCGTGGCTCTCATCATAGTGTGACATGCTTTGAATACCCTTAGCGGCTCCAAAAGTCCTCAGCTTGAAGTGCATTTTTCTGCCAGCAGGCAGCACACAAATGTTCCCGCTGGGCGGAGCTGGGAGAGAGGGGAAAATGAAACTCTGCAGAGTGCAGGAGCTGGGAGAGAGGGGAAAATGAAACTGCAGAGTGCAGAAATAGAAACTCCGACAGGGATTGGCTGCCTAGGGTGAGACGTGGGAGGATCCACAAGTGATGATAAAAAGCCAGCCTTCAGCCGGAGAACCGTTTACTCGCTGCTGTGCCCATCTATCAGCAcgcggtgggcca…
IFI6	chr1:27672162-27672500	TRUE	1	aagcctaggaacagctgcatACGCGCATCACTCTACATCCTTCCACCCAGACTCCTCTTCACTAAGCCCAGTATGGCCGTGGCTCTCATCATAGTGTGACATGCTTTGAATACCCTTAGCGGCTCCAAAAGTCCTCAGCTTGAAGTGCATTTTTCTGCCAGCAGGCAGCACACAAATGTTCCCGCTGGGCGGAGCTGGGAGAGAGCCAGAGGCACTAGAAGCCAGAGTGCAGGAGCTGGGAGAGAGCCAAAGGCAGAGATGGCGAGTGCAGAAAGCCAGAACTGCACAGGGATTGGCTGCCTAGGGTGAGACGTGGGAGGATCCACAAGTGATGATAAAAAGCCAGCCTTCAGCCGGAGAACCGTTTACTCGCTGCTGTGCCCATCTATCAGCAcgcgg…
IFI6	chr1:27672162-27672500	TRUE	2	aagcctaggaacagctgcatACGCGCATCACTCTACATCCTTCCACCCTCCCAACTCTTCACTAAGCCCAGTATGGCCGTGGCTCTCATCATAGTGTGACATGCTTTGAATACCCTTAGCGGCTCCAAAAGTCCTCAGCTTGAAGTGCATTTTTCTGCCAGCAGGCAGCACACAAATGTTCCCGCTGGGCGGAGCTGGGAGAGAGCAGAGGGCCAATACAGCCAGAGTGCAGGAGCTGGGAGAGAGCAAAGGGCAACAGGTGCGAGTGCATCAGGCAACAGAAGCACAGGGATTGGCTGCCTAGGGTGAGACGTGGGAGGATCCACAAGTGATGATAAAAAGCCAGCCTTCAGCCGGAGAACCGTTTACTCGCTGCTGTGCCCATCTATCAGCAcgcgg…
ISG15	chr1:1013108-1013507	FALSE		aagcctaggaacagctgcatACGCGCATCACTCTACATCCTTCCACCCAGTTTGGAGTTCTTGTTTCTCAATTAACCATGGGGATGTTTTCCAAGTTTACTAATTTTGCAAGTTGGTAAATGGAAAATGAAACCATTAGTCCATGTGATGACAGCTTTAGTGCATCCTGTGAAGGATCTGGAATGCGCGATATTTAGGTGTTTCCAGGGTGTTGGGTGGGGGTGGGGATGCCGTCCGCTGTCCGGAGTCCCCGCCACTTTTGCTTTTCCCTGTCTTTCGGTCATTCGGTTTTGTTTCTTCCGCTCACTCTGGGGCATGCCTCGGGAAAGGGAAACCGAAACTGAAGCCAAATTTGGCCACCAGCGCAGGCTCGGCGGCACGCCCCCTGACGTGTGTGCC…
ISG15	chr1:1013108-1013507	TRUE	1	aagcctaggaacagctgcatACGCGCATCACTCTACATCCTTCCACCCATGTGGGTGTTTGGAGTTCTTGTTTCTCAATTAACCATGGGGATGTTTTCCAAGTTTACTAATTTTGCAAGTTGGTAAGCAAGCAGCACAGGAAGCAGTCCATGTGATGACAGCTTTAGTGCATCCTGTGAAGGATCTGGAATGCGCGATATTTAGGTGTTTCCAGGGTGTTGGGTGGGGGTGGGGATGCCGTCCGCTGTCCGGAGTCCCCGCTTCTCCAGCTTTTTGCTGTCTTTCGGTCAGCGTTTTCTGCTTGCTGCGCTCACTCTGGGGCATGCCTGCAAGAGGCAGAGAGCCAGGCAAAGACAGCTTTGGCCACCAGCGCAGGCTCGGCGGCACGCCCCCTGACGT…
ISG15	chr1:1013108-1013507	TRUE	2	aagcctaggaacagctgcatACGCGCATCACTCTACATCCTTCCACCCAAGGGGTTGTTTGGAGTTCTTGTTTCTCAATTAACCATGGGGATGTTTTCCAAGTTTACTAATTTTGCAAGTTGGTAAGCGCAGAGCAAAGAACGCAGTCCATGTGATGACAGCTTTAGTGCATCCTGTGAAGGATCTGGAATGCGCGATATTTAGGTGTTTCCAGGGTGTTGGGTGGGGGTGGGGATGCCGTCCGCTGTCCGGAGTCCCCGCCCCATTTGCTTTTTGCTGTCTTTCGGTCAGCTGTCTTTGCTTGTCGCGCTCACTCTGGGGCATGCCTGCGAAAAGCAGGAGGCCAAGCAAGAGACGCTTTGGCCACCAGCGCAGGCTCGGCGGCACGCCCCCTGACGT…
UPS18	chr22:18149914-18150190	FALSE		aagcctaggaacagctgcatACGCGCATCACTCTACATCCTTCCACCCAGGTCTGAGTCTCAAAAAAAATAAAAAAAAATAAAAGCGAGGGCTGGAAGTCTGGAGCAGGTGCGCGGCTGCAACGGCAGCCGCGGGAAGCTCGGGCCGGCAGGGTTTCCCCGCACGCTGGCGCCCAGCTCCCGGCGCGGAGGCCGCTGTAAGTTTCGCTTTCCATTCAGTGGAAAACGAAAGCTGGGCGGGGTGCCACGAGCGCGGGGCCAGACCAAGGCGGGCCCGGAGCGGAACTTCGGTCCCAGCTCGGTCCCCGGCTCAGTCCCGACGTcgcggtgggccaccATGGAGACAGAC
UPS18	chr22:18149914-18150190	TRUE	1	aagcctaggaacagctgcatACGCGCATCACTCTACATCCTTCCACCCTACACCCAGTCTCAAAAAAAATAGCAAGGAGCAAAAAACGCGGCTGGAAGTCTGGAGCAGGTGCGCGGCTGCAACGGCAGCCGCGGGAAGCTCGGGCCGGCAGGGTTTCCCCGCACGCTGGCGCCCAGCTCCCGGCGCGGAGGCCGCTGCTTTTCCAGCCATTGGCTCAGCCAAGTGCAAGGAAGGCGCGGGGTGCCACGAGCGCGGGGCCAGACCAAGGCGGGCCCGGAGCGGAACTTCGGTCCCAGCTCGGTCCCCGGCTCAGTCCCGACGTcgcggtgggccaccATGGAGACAGAC
UPS18	chr22:18149914-18150190	TRUE	2	aagcctaggaacagctgcatACGCGCATCACTCTACATCCTTCCACCCACACACCAGTCTCAAAAAAAATAGCAAACAGCAAAGAAGGCGGCTGGAAGTCTGGAGCAGGTGCGCGGCTGCAACGGCAGCCGCGGGAAGCTCGGGCCGGCAGGGTTTCCCCGCACGCTGGCGCCCAGCTCCCGGCGCGGAGGCCGCTGCCCTTATTGCCATGTGCTCAGCTAAAGGCAGGGACAGCGCGGGGTGCCACGAGCGCGGGGCCAGACCAAGGCGGGCCCGGAGCGGAACTTCGGTCCCAGCTCGGTCCCCGGCTCAGTCCCGACGTcgcggtgggccaccATGGAGACAGAC
