## Supplemental Table 5 for "Single-molecule chromatin configurations link transcription factor binding to expression in human cells"

date	amplicon	dox	ifn	time	drug	TFBS	background	total	percent_on	MFI	MFI_TO_USE	Notes
220810	ISG15_chr1_1013108_1013507		0	24				6647	0.678050248	1060.8128	1060.8128
220810	ISG15_chr1_1013108_1013507		10	24				6476	0.989808524	9212.9792	9212.9792
220810	IFI6		0	24				6590	0.535508346	820.1088	820.1088
220810	IFI6		10	24				6397	0.985149289	7908.352	7908.352
220810	USP18_chr22_18149914_18150190		0	24				6635	0.041446873	481.8176	481.8176
220810	USP18_chr22_18149914_18150190		10	24				6437	0.831753923	1333.12	1333.12
220812	ISG15_chr1_1013108_1013507		10	0				4344	0.585865562	834.9952	834.9952
220812	ISG15_chr1_1013108_1013507		10	1				4481	0.580227628	837.2992	837.2992
220812	ISG15_chr1_1013108_1013507		10	2				4878	0.627511275	905.2928	905.2928
220812	ISG15_chr1_1013108_1013507		10	5				3685	0.816553596	1379.2768	1379.2768
220812	ISG15_chr1_1013108_1013507		10	11				3078	0.981481481	6431.9488	6431.9488
220812	ISG15_chr1_1013108_1013507		10	23				1671	0.990424895	13512.5504	13512.5504
220812	IFI6		10	0				3672	0.510620915	744.704	744.704
220812	IFI6		10	1				5671	0.501322518	734.8224	734.8224
220812	IFI6		10	2				4480	0.524776786	760.1536	760.1536
220812	IFI6		10	5				5263	0.823484705	1537.1008	1537.1008
220812	IFI6		10	11				5605	0.977520071	8006.016	8006.016
220812	IFI6		10	23				3195	0.984037559	13142.912	13142.912
220812	USP18_chr22_18149914_18150190		10	0				8771	0.028160985	438.9888	438.9888
220812	USP18_chr22_18149914_18150190		10	1				9255	0.026580227	436.9664	436.9664
220812	USP18_chr22_18149914_18150190		10	2				10607	0.031960026	434.4064	434.4064
220812	USP18_chr22_18149914_18150190		10	5				8450	0.058698225	468.8128	468.8128
220812	USP18_chr22_18149914_18150190		10	11				10125	0.562567901	802.2016	802.2016
220812	USP18_chr22_18149914_18150190		10	23				6686	0.904726294	1895.6928	1895.6928
220530	IFI6_chr1_27672162_27672500		0	24				8247	0.423911725	780.9792	780.9792
220530	IFI6_GC_scramble1_3_chr1_27672162_27672500		0	24				8380	0.077088305	556.3264	556.3264
220530	IFI6_GC_scramble2_3_chr1_27672162_27672500		0	24				8409	0.039243667	530.9696	530.9696
220530	IFIT1_chr10_89392196_89392633		0	24				8377	0.521069595	895.9744	895.9744
220530	IFIT3_chr10_89327664_89328013		0	24				8524	0.038010324	536.0896	536.0896
220530	ISG15_chr1_1013108_1013507		0	24				8329	0.511706087	884.864	884.864
220530	ISG15_GC_scramble1_4_chr1_1013108_1013507		0	24				8359	0.052398612	538.4192	538.4192
220530	ISG15_GC_scramble2_4_chr1_1013108_1013507		0	24				8520	0.054812207	556.6848	556.6848
220530	USP18_chr22_18149914_18150190		0	24				8422	0.029565424	531.4304	531.4304
220530	USP18_GC_scramble1_3_chr22_18149914_18150190		0	24				8498	0.038361968	532.224	532.224
220530	USP18_GC_scramble2_3_chr22_18149914_18150190		0	24				8436	0.038762447	530.3808	530.3808
220530	IFI6_chr1_27672162_27672500		10	24				8330	0.982232893	12999.0272	12999.0272
220530	IFI6_GC_scramble1_3_chr1_27672162_27672500		10	24				8425	0.094718101	595.6864	595.6864
220530	IFI6_GC_scramble2_3_chr1_27672162_27672500		10	24				8473	0.042015815	563.4304	563.4304
220530	IFIT1_chr10_89392196_89392633		10	24				8535	0.983714118	9637.4016	9637.4016
220530	IFIT3_chr10_89327664_89328013		10	24				8513	0.744743334	1419.648	1419.648
220530	ISG15_chr1_1013108_1013507		10	24				8396	0.987970462	11127.7696	11127.7696
220530	ISG15_GC_scramble1_4_chr1_1013108_1013507		10	24				8293	0.06222115	576.0512	576.0512
220530	ISG15_GC_scramble2_4_chr1_1013108_1013507		10	24				8520	0.076525822	588.1856	588.1856
220530	USP18_chr22_18149914_18150190		10	24				8512	0.793820489	1422.7712	1422.7712
220530	USP18_GC_scramble1_3_chr22_18149914_18150190		10	24				8457	0.055457018	579.1488	579.1488
220530	USP18_GC_scramble2_3_chr22_18149914_18150190		10	24				8524	0.054199906	571.136	571.136
220524	IFI6_chr1_27672162_27672500		0	24				9253	0.43866854	770.5344	770.5344
220524	IFI6_GC_scramble1_3_chr1_27672162_27672500		0	24				7822	0.103681923	546.9824	546.9824
220524	IFI6_GC_scramble2_3_chr1_27672162_27672500		0	24				9212	0.05373426	533.2096	533.2096
220524	IFIT1_chr10_89392196_89392633		0	24				9201	0.538637105	868.0704	868.0704
220524	IFIT3_chr10_89327664_89328013		0	24				9329	0.080287276	563.5584	563.5584
220524	ISG15_chr1_1013108_1013507		0	24				9393	0.476312147	807.5008	807.5008
220524	ISG15_GC_scramble1_4_chr1_1013108_1013507		0	24				8233	0.077007166	538.2144	538.2144
220524	ISG15_GC_scramble2_4_chr1_1013108_1013507		0	24				8185	0.107025046	557.3888	557.3888
220524	USP18_chr22_18149914_18150190		0	24				9317	0.034667812	524.9024	524.9024
220524	USP18_GC_scramble1_3_chr22_18149914_18150190		0	24				9376	0.062286689	558.5024	558.5024
220524	USP18_GC_scramble2_3_chr22_18149914_18150190		0	24				9309	0.049307122	544.256	544.256
220524	IFI6_chr1_27672162_27672500		10	24				9303	0.981941309	8716.1088	8716.1088
220524	IFI6_GC_scramble1_3_chr1_27672162_27672500		10	24				5387	0.109151661	572.8512	572.8512
220524	IFI6_GC_scramble2_3_chr1_27672162_27672500		10	24				9214	0.104406338	597.7472	597.7472
220524	IFIT1_chr10_89392196_89392633		10	24				9456	0.980858714	6086.3104	6086.3104
220524	IFIT3_chr10_89327664_89328013		10	24				9334	0.814548961	1553.2544	1553.2544
220524	ISG15_chr1_1013108_1013507		10	24				9589	0.985817082	7581.7984	7581.7984
220524	ISG15_GC_scramble1_4_chr1_1013108_1013507		10	24				7808	0.09067623	573.248	573.248
220524	ISG15_GC_scramble2_4_chr1_1013108_1013507		10	24				8171	0.112838086	588.0832	588.0832
220524	USP18_chr22_18149914_18150190		10	24				9528	0.82472712	1280.768	1280.768
220524	USP18_GC_scramble1_3_chr22_18149914_18150190		10	24				9057	0.071878105	585.856	585.856
220524	USP18_GC_scramble2_3_chr22_18149914_18150190		10	24				9230	0.095557963	590.6176	590.6176
230118.1	opJS5_0xTetO_18bp_b1	0		24		0	1	28559	0.02342519	487.9872	487.9872
230118.1	opJS5_1xTetO_18bp_b1	0		24		1	1	27772	0.016707475	468.7488	468.7488
230118.1	opJS5_2xTetO_18bp_b1	0		24		2	1	29223	0.036341238	475.3408	475.3408
230118.1	opJS5_6xTetO_18bp_b1	0		24		6	1	25970	0.031921448	491.5968	491.5968
230118.1	opJS5_8xTetO_18bp_b1	0		24		8	1	24006	0.185245355	547.392	547.392
230118.1	opJS5_4xTetO_18bp_b2	0		24		4	2	29553	0.032416337	485.2992	485.2992
230118.1	opJS5_5xTetO_18bp_b2	0		24		5	2	21911	0.026562001	482.0736	482.0736
230118.1	opJS5_6xTetO_18bp_b2	0		24		6	2	25261	0.046276869	511.2064	511.2064
230118.1	opJS5_7xTetO_18bp_b2	0		24		7	2	21995	0.052830189	512.8192	512.8192
230118.1	opJS5_0xTetO_18bp_b1	1000		24	BAFi	0	1	5128	0.030811232	461.1456	461.1456
230118.1	opJS5_0xTetO_18bp_b1	1000		24	p300i	0	1	7840	0.029719388	440.6016	440.6016
230118.1	opJS5_0xTetO_18bp_b1	1000		24		0	1	17085	0.030494586	478.3104	478.3104
230118.1	opJS5_1xTetO_18bp_b1	1000		24	BAFi	1	1	6585	0.072437358	469.8624	469.8624
230118.1	opJS5_1xTetO_18bp_b1	1000		24	p300i	1	1	8887	0.122426016	470.4256	470.4256
230118.1	opJS5_1xTetO_18bp_b1	1000		24		1	1	16716	0.143515195	529.664	529.664
230118.1	opJS5_2xTetO_18bp_b1	1000		24	BAFi	2	1	8184	0.187072336	519.0528	519.0528
230118.1	opJS5_2xTetO_18bp_b1	1000		24	p300i	2	1	8978	0.467810203	743.2704	743.2704
230118.1	opJS5_2xTetO_18bp_b1	1000		24		2	1	18776	0.471825735	764.928	764.928
230118.1	opJS5_6xTetO_18bp_b1	1000		24	BAFi	6	1	7150	0.671888112	2461.7088	2461.7088
230118.1	opJS5_6xTetO_18bp_b1	1000		24	p300i	6	1	7606	0.878385485	5234.5856	5234.5856
230118.1	opJS5_6xTetO_18bp_b1	1000		24		6	1	15610	0.931582319	17232.064	17232.064
230118.1	opJS5_8xTetO_18bp_b1	1000		24	BAFi	8	1	7716	0.839165371	9302.336	9302.336
230118.1	opJS5_8xTetO_18bp_b1	1000		24	p300i	8	1	6877	0.960738694	13897.4976	13897.4976
230118.1	opJS5_8xTetO_18bp_b1	1000		24		8	1	15058	0.974432196	30003.392	30003.392
230118.1	opJS5_4xTetO_18bp_b2	1000		24	BAFi	4	2	8227	0.464446335	741.6832	741.6832
230118.1	opJS5_4xTetO_18bp_b2	1000		24	p300i	4	2	9702	0.789940219	2181.4272	2181.4272
230118.1	opJS5_4xTetO_18bp_b2	1000		24		4	2	17341	0.803702209	3301.12	3301.12
230118.1	opJS5_5xTetO_18bp_b2	1000		24	BAFi	5	2	8145	0.613627993	1285.4528	1285.4528
230118.1	opJS5_5xTetO_18bp_b2	1000		24	p300i	5	2	9250	0.839027027	3541.5168	3541.5168
230118.1	opJS5_5xTetO_18bp_b2	1000		24		5	2	16743	0.894523084	10123.6992	10123.6992
230118.1	opJS5_6xTetO_18bp_b2	1000		24	BAFi	6	2	6744	0.684756821	2210.3296	2210.3296
230118.1	opJS5_6xTetO_18bp_b2	1000		24	p300i	6	2	6236	0.885824246	4799.9744	4799.9744
230118.1	opJS5_6xTetO_18bp_b2	1000		24		6	2	13993	0.91995998	15110.7584	15110.7584
230118.1	opJS5_7xTetO_18bp_b2	1000		24	BAFi	7	2	7103	0.752358159	5235.0976	5235.0976
230118.1	opJS5_7xTetO_18bp_b2	1000		24	p300i	7	2	6273	0.913916786	7753.9328	7753.9328
230118.1	opJS5_7xTetO_18bp_b2	1000		24		7	2	13101	0.942370811	23598.6688	23598.6688
220912	opJS5_0xTetO_18bp_b1	0		24		0	1	6988	0.024470521	423.8464	423.8464
220912	opJS5_2xTetO_18bp_b1	0		24		2	1	7077	0.025999717	423.5776	423.5776
220912	opJS5_6xTetO_18bp_b1	0		24		6	1	6744	0.036921708	432.6272	432.6272
220912	opJS5_8xTetO_18bp_b1	0		24		8	1	6967	0.093440505	454.7072	454.7072
220912	opJS5_9xTetO_18bp_b1	0		24		9	1	6885	0.406681191	588.928	588.928
220912	opJS5_4xTetO_18bp_b2	0		24		4	2	7171	0.051317808	428.544	428.544
220912	opJS5_5xTetO_18bp_b2	0		24		5	2	6966	0.040913006	434.176	434.176
220912	opJS5_6xTetO_18bp_b2	0		24		6	2	7037	0.035100185	432.5888	432.5888
220912	opJS5_7xTetO_18bp_b2	0		24		7	2	6985	0.044953472	439.4496	439.4496
220912	opJS5_0xTetO_18bp_b1	1000		24		0	1	8014	0.193910656	557.6576	557.6576
220912	opJS5_2xTetO_18bp_b1	1000		24		2	1	8135	0.534480639	716.8	716.8
220912	opJS5_6xTetO_18bp_b1	1000		24		6	1	8068	0.974962816	22870.2208	22870.2208
220912	opJS5_8xTetO_18bp_b1	1000		24		8	1	8257	0.984376892	30478.5408	30478.5408
220912	opJS5_9xTetO_18bp_b1	1000		24		9	1	8168	0.981880509	31041.4464	31041.4464
220912	opJS5_4xTetO_18bp_b2	1000		24		4	2	8266	0.892451004	2916.544	2916.544
220912	opJS5_5xTetO_18bp_b2	1000		24		5	2	8063	0.927198313	6411.8272	6411.8272
220912	opJS5_6xTetO_18bp_b2	1000		24		6	2	7988	0.961567351	15313.792	15313.792
220912	opJS5_7xTetO_18bp_b2	1000		24		7	2	8058	0.965996525	22491.9552	22491.9552
230118.2	opJS5_0xTetO_18bp_b1	1000		24		0	1	13048	0.03157572	472.7168	472.7168
230118.2	opJS5_1xTetO_18bp_b1	1000		24		1	1	14816	0.14011879	530.4576	530.4576
230118.2	opJS5_2xTetO_18bp_b1	1000		24		2	1	16023	0.414092242	721.2544	721.2544
230118.2	opJS5_6xTetO_18bp_b1	1000		24		6	1	10727	0.930362636	18677.0432	18677.0432
230118.2	opJS5_8xTetO_18bp_b1	1000		24		8	1	6930	0.977633478	30870.5792	30870.5792
230118.2	opJS5_4xTetO_18bp_b2	1000		24		4	2	13653	0.797187431	3446.1184	3446.1184
230118.2	opJS5_5xTetO_18bp_b2	1000		24		5	2	12722	0.891840906	10033.8048	10033.8048
230118.2	opJS5_6xTetO_18bp_b2	1000		24		6	2	8266	0.917009436	14901.0304	14901.0304
230118.2	opJS5_7xTetO_18bp_b2	1000		24		7	2	6985	0.943879742	23878.5792	23878.5792
220922	opJS5_0xTetO_18bp_b1	1000		0		0	1	14556	0.02500687	354.089024	354.089024
220922	opJS5_2xTetO_18bp_b1	1000		0		2	1	15160	0.033047493	353.942976	353.942976
220922	opJS5_6xTetO_18bp_b1	1000		0		6	1	15028	0.038128826	345.08608	345.08608
220922	opJS5_8xTetO_18bp_b1	1000		0		8	1	7748	0.068017553	373.72512	373.72512
220922	opJS5_9xTetO_18bp_b1	1000		0		9	1	6040	0.361258278	470.605184	470.605184
220922	opJS5_4xTetO_18bp_b2	1000		0		4	2	13925	0.033824057	346.333952	346.333952
220922	opJS5_5xTetO_18bp_b2	1000		0		5	2	11596	0.029751638	355.214144	355.214144
220922	opJS5_6xTetO_18bp_b2	1000		0		6	2	13854	0.042875704	356.0464	356.0464
220922	opJS5_7xTetO_18bp_b2	1000		0		7	2	12214	0.032585558	362.6576	362.6576
220922	opJS5_0xTetO_18bp_b1	1000		2		0	1	7540	0.030371353	352.175168	352.175168
220922	opJS5_2xTetO_18bp_b1	1000		2		2	1	7545	0.030218688	352.256896	352.256896
220922	opJS5_6xTetO_18bp_b1	1000		2		6	1	7714	0.02838994	367.143616	367.143616
220922	opJS5_8xTetO_18bp_b1	1000		2		8	1	3736	0.137312634	400.170688	400.170688
220922	opJS5_9xTetO_18bp_b1	1000		2		9	1	2392	0.410953177	511.987328	511.987328
220922	opJS5_4xTetO_18bp_b2	1000		2		4	2	6573	0.043359197	348.525056	348.525056
220922	opJS5_5xTetO_18bp_b2	1000		2		5	2	4181	0.051662282	358.636032	358.636032
220922	opJS5_6xTetO_18bp_b2	1000		2		6	2	4994	0.046856227	379.437376	379.437376
220922	opJS5_7xTetO_18bp_b2	1000		2		7	2	4391	0.088134821	386.169216	386.169216
220922	opJS5_0xTetO_18bp_b1	1000		6		0	1	7702	0.024668917	341.9264	341.9264
220922	opJS5_2xTetO_18bp_b1	1000		6		2	1	6409	0.052426276	351.646848	351.646848
220922	opJS5_6xTetO_18bp_b1	1000		6		6	1	7973	0.580459049	775.077376	775.077376
220922	opJS5_8xTetO_18bp_b1	1000		6		8	1	4118	0.706653715	1244.441024	1244.441024
220922	opJS5_9xTetO_18bp_b1	1000		6		9	1	3438	0.791739383	2090.99104	2090.99104
220922	opJS5_4xTetO_18bp_b2	1000		6		4	2	4839	0.222359992	397.962752	397.962752
220922	opJS5_5xTetO_18bp_b2	1000		6		5	2	5811	0.38358286	487.373824	487.373824
220922	opJS5_6xTetO_18bp_b2	1000		6		6	2	7767	0.477661903	574.758912	574.758912
220922	opJS5_7xTetO_18bp_b2	1000		6		7	2	6978	0.609630267	885.529728	885.529728
220922	opJS5_0xTetO_18bp_b1	1000		8		0	1	4435	0.022773393	341.61088	341.61088
220922	opJS5_2xTetO_18bp_b1	1000		8		2	1	1222	0.052373159	361.814656	361.814656
220922	opJS5_6xTetO_18bp_b1	1000		8		6	1	7869	0.716482399	1662.259712	1662.259712
220922	opJS5_8xTetO_18bp_b1	1000		8		8	1	4557	0.824884793	2699.741184	2699.741184
220922	opJS5_9xTetO_18bp_b1	1000		8		9	1	3722	0.864051585	4133.256128	4133.256128
220922	opJS5_5xTetO_18bp_b2	1000		8		5	2	7416	0.555285868	710.498752	710.498752
220922	opJS5_6xTetO_18bp_b2	1000		8		6	2	7827	0.631404114	942.070656	942.070656
220922	opJS5_7xTetO_18bp_b2	1000		8		7	2	8064	0.733506944	1708.931264	1708.931264
220922	opJS5_0xTetO_18bp_b1	1000		24		0	1	7392	0.042072511	357.21536	357.21536
220922	opJS5_2xTetO_18bp_b1	1000		24		2	1	7668	0.358633281	492.683392	492.683392
220922	opJS5_6xTetO_18bp_b1	1000		24		6	1	7600	0.928815789	22923.77408	22923.77408
220922	opJS5_8xTetO_18bp_b1	1000		24		8	1	5450	0.980733945	29869.7305	29869.7305
220922	opJS5_9xTetO_18bp_b1	1000		24		9	1	4629	0.977532944	30564.99098	30564.99098
220922	opJS5_4xTetO_18bp_b2	1000		24		4	2	6837	0.771537224	2461.237248	2461.237248
220922	opJS5_5xTetO_18bp_b2	1000		24		5	2	5670	0.866137566	7273.828096	7273.828096
220922	opJS5_6xTetO_18bp_b2	1000		24		6	2	7724	0.918824443	11911.16563	11911.16563
220922	opJS5_7xTetO_18bp_b2	1000		24		7	2	7891	0.940185021	21752.87142	21752.87142
230905	background		0			0		8779	0.013668983	510.6944	510.6944
230905	1_ISRE_motifs		0			1		8067	0.017850502	518.3232	518.3232
230905	2_ISRE_motifs		0			2		8892	0.026653171	539.2384	539.2384
230905	3_ISRE_motifs		0			3		8837	0.018218853	528.384	528.384
230905	4_ISRE_motifs		0			4		8857	0.03691995	553.4208	553.4208
230905	5_ISRE_motifs		0			5		8816	0.023366606	534.7072	534.7072
230905	6_ISRE_motifs		0			6		8665	0.040276976	532.3776	532.3776
230908	background		10	1		0		5611	0.029228302	538.8544	538.8544
230908	background		10	3		0		5761	0.020135393	534.656	534.656
230908	background		10	6	BAFi	0		5421	0.016233167	540.5184	540.5184
230908	background		10	6		0		5174	0.01333591	491.2768	491.2768
230908	background		10	12		0		5224	0.023162328	490.3296	490.3296
230908	background		10	24		0		5597	0.014293371	500.5824	500.5824
230908	1_ISRE_motifs		10	1		1		1914	0.031347962	563.392	563.392
230908	1_ISRE_motifs		10	3		1		4644	0.035099053	559.2448	559.2448
230908	1_ISRE_motifs		10	6	BAFi	1		4611	0.031446541	567.0656	567.0656
230908	1_ISRE_motifs		10	6		1		4666	0.021003	549.2352	549.2352
230908	1_ISRE_motifs		10	12		1		4493	0.022479412	528.2816	528.2816
230908	1_ISRE_motifs		10	24		1		3871	0.029966417	542.7712	542.7712
230908	2_ISRE_motifs		10	1		2		3750	0.037866667	542.4896	542.4896
230908	2_ISRE_motifs		10	3		2		4823	0.032137674	545.8176	545.8176
230908	2_ISRE_motifs		10	6	BAFi	2		4447	0.049921295	566.3232	566.3232
230908	2_ISRE_motifs		10	6		2		4559	0.043211231	553.6512	553.6512
230908	2_ISRE_motifs		10	12		2		4558	0.272707328	655.6288	655.6288
230908	2_ISRE_motifs		10	24		2		4220	0.431042654	789.9392	789.9392
230908	3_ISRE_motifs		10	1		3		4593	0.043326802	558.9504	558.9504
230908	3_ISRE_motifs		10	3		3		4605	0.03257329	572.416	572.416
230908	3_ISRE_motifs		10	6	BAFi	3		4434	0.040144339	576.896	576.896
230908	3_ISRE_motifs		10	6		3		4525	0.310939227	700.5696	700.5696
230908	3_ISRE_motifs		10	12		3		4334	0.745269958	1888.3328	1888.3328
230908	3_ISRE_motifs		10	24		3		4021	0.852026859	3946.24	3946.24
230908	4_ISRE_motifs		10	1		4		4135	0.02853688	543.2064	543.2064
230908	4_ISRE_motifs		10	3		4		4848	0.081476898	595.0464	595.0464
230908	4_ISRE_motifs		10	6	BAFi	4		4463	0.056688326	575.1552	575.1552
230908	4_ISRE_motifs		10	6		4		4729	0.479805456	859.9552	859.9552
230908	4_ISRE_motifs		10	12		4		4664	0.885506003	3257.7408	3257.7408
230908	4_ISRE_motifs		10	24	BAFi	4		4549	0.412398329	752.3328	752.3328
230908	4_ISRE_motifs		10	24		4		4410	0.95170068	7406.2464	7406.2464
230908	5_ISRE_motifs		10	1		5		4730	0.023255814	537.9584	537.9584
230908	5_ISRE_motifs		10	3		5		3392	0.082841981	583.0144	583.0144
230908	5_ISRE_motifs		10	6	BAFi	5		4282	0.076366184	589.4784	589.4784
230908	5_ISRE_motifs		10	6		5		4803	0.61170102	1081.856	1081.856
230908	5_ISRE_motifs		10	12		5		4676	0.927929855	4777.024	4777.024
230908	5_ISRE_motifs		10	24	BAFi	5		4597	0.596258429	1162.0352	1162.0352
230908	5_ISRE_motifs		10	24		5		3997	0.956717538	11201.0496	11201.0496
230908	6_ISRE_motifs		10	1		6		4687	0.033923619	566.5536	566.5536
230908	6_ISRE_motifs		10	3		6		4289	0.159710888	621.952	621.952
230908	6_ISRE_motifs		10	6	BAFi	6		4444	0.179792979	619.328	619.328
230908	6_ISRE_motifs		10	6		6		4296	0.681098696	1390.8736	1390.8736
230908	6_ISRE_motifs		10	12		6		4114	0.937530384	6341.7856	6341.7856
230908	6_ISRE_motifs		10	24	BAFi	6		4296	0.689013035	1778.5088	1778.5088
230908	6_ISRE_motifs		10	24		6		3134	0.947351627	13092.4672	13092.4672
230915.1	background		10	24		0		9491	0.044673902	567.5264	567.5264
230915.1	background		10	24	BAFi	0		8590	0.025145518	517.5936	517.5936
230915.1	1_ISRE_motifs		10	24		1		6657	0.034850533	569.7792	569.7792
230915.1	1_ISRE_motifs		10	24	BAFi	1		8178	0.019686965	508.16	508.16
230915.1	2_ISRE_motifs		10	24		2		7994	0.449086815	776.32	776.32
230915.1	2_ISRE_motifs		10	24	BAFi	2		7809	0.046868997	501.6064	501.6064
230915.1	3_ISRE_motifs		10	24		3		8557	0.778894472	3321.728	3321.728
230915.1	3_ISRE_motifs		10	24	BAFi	3		8416	0.262713878	611.8272	611.8272
230915.1	4_ISRE_motifs		10	24		4		9120	0.925767544	6855.8592	6855.8592
230915.1	4_ISRE_motifs		10	24	BAFi	4		8733	0.403984885	711.5776	711.5776
230915.1	5_ISRE_motifs		10	24		5		9079	0.954730697	10144.8704	10144.8704
230915.1	5_ISRE_motifs		10	24	BAFi	5		8584	0.600419385	1147.2256	1147.2256
230915.1	6_ISRE_motifs		10	24		6		8513	0.94890168	14276.0704	14276.0704
230915.1	6_ISRE_motifs		10	24	BAFi	6		8362	0.739296819	2096.704	2096.704
230905	opJS5_0xTetO_18bp_b2	0		24		0	2	8498	0.000941398	514.9952	514.9952
230905	opJS5_0xTetO_18bp_b2	1000		24		0	2	5658	0.013609049	844.416	844.416
230905	opJS5_1xTetO_18bp_b2	0		24		1	2	8410	0.001307967	495.0528	495.0528
230905	opJS5_1xTetO_18bp_b2	1000		24		1	2	5648	0.018590652	850.7008	850.7008
230905	opJS5_2xTetO_18bp_b2	0		24		2	2	8467	0.001771584	513.2544	513.2544
230905	opJS5_2xTetO_18bp_b2	1000		24		2	2	7647	0.069438996	939.9808	939.9808
230905	opJS5_3xTetO_18bp_b1	0		24		3	1	8343	0.001438332	506.8544	506.8544
230905	opJS5_3xTetO_18bp_b1	1000		24		3	1	8812	0.663980935	2397.7216	2397.7216
230905	opJS5_4xTetO_18bp_b1	0		24		4	1	5038	0.004168321	505.6768	505.6768
230905	opJS5_4xTetO_18bp_b1	1000		24		4	1	8576	0.890158582	10215.8336	10215.8336
230905	opJS5_5xTetO_18bp_b1	0		24		5	1	8244	0.001213003	515.4944	515.4944
230905	opJS5_5xTetO_18bp_b1	1000		24		5	1	8696	0.882704692	17241.792	17241.792
230905	opJS5_9xTetO_18bp_b2	0		24		9	2	8200	0.009756098	519.936	519.936
230905	opJS5_9xTetO_18bp_b2	1000		24		9	2	8432	0.935365275	32418.5984	32418.5984
230905	opJS5_8xTetO_18bp_b2	0		24		8	2	8210	0.04409257	548.8256	548.8256
230905	opJS5_8xTetO_18bp_b2	1000		24		8	2	8474	0.902407364	24106.816	24106.816
230915.2	opJS5_0xTetO_18bp_b2	1000		24		0	2	8466	0.017717931	839.9488	839.9488
230915.2	opJS5_1xTetO_18bp_b2	1000		24		1	2	8275	0.023685801	834.3296	834.3296
230915.2	opJS5_2xTetO_18bp_b2	1000		24		2	2	8498	0.070251824	872.4352	872.4352
230915.2	opJS5_3xTetO_18bp_b1	1000		24		3	1	8215	0.579184419	1874.7904	1874.7904
230915.2	opJS5_4xTetO_18bp_b1	1000		24		4	1	8313	0.796222784	6928.0768	6928.0768
230915.2	opJS5_5xTetO_18bp_b1	1000		24		5	1	8218	0.871379898	13390.848	13390.848
230915.2	opJS5_9xTetO_18bp_b2	1000		24		9	2	8270	0.9191052	26157.5168	26157.5168
230915.2	opJS5_8xTetO_18bp_b2	1000		24		8	2	8097	0.919723354	21709.0048	21709.0048
230822	opJS4_0x_TetO_21bp_no_CG	0		24		0	0	8745	0.043796455	514.7904	514.7904
230822	opJS4_0x_TetO_21bp_no_CG	1000		24		0	0	9104	0.531524605	852.5696	852.5696
230822	opJS4_1x_TetO_21bp_no_CG	0		24		1	0	9238	0.025979649	504.6144	504.6144
230822	opJS4_1x_TetO_21bp_no_CG	1000		24		1	0	9512	0.545941968	863.872	863.872
230822	opJS4_2x_TetO_21bp_no_CG	0		24		2	0	8773	0.038185341	562.5856	562.5856
230822	opJS4_2x_TetO_21bp_no_CG	1000		24		2	0	9312	0.67472079	947.136	947.136
230822	opJS4_3x_TetO_21bp_no_CG	0		24		3	0	4979	0.034545089	540.1856	540.1856
230822	opJS4_3x_TetO_21bp_no_CG	1000		24		3	0	8832	0.494904891	833.6128	833.6128
230822	opJS4_4x_TetO_21bp_no_CG	0		24		4	0	8743	0.03534256	511.5136	511.5136
230822	opJS4_4x_TetO_21bp_no_CG	1000		24		4	0	8929	0.799753612	1504.9216	1504.9216
230822	opJS4_5x_TetO_21bp_no_CG	0		24		5	0	8582	0.034490795	521.2928	521.2928
230822	opJS4_5x_TetO_21bp_no_CG	1000		24		5	0	8835	0.870062252	4341.2992	4341.2992
230822	opJS4_6x_TetO_21bp_no_CG	0		24		6	0	8683	0.05781412	527.4624	527.4624
230822	opJS4_6x_TetO_21bp_no_CG	1000		24		6	0	8956	0.943501563	12830.464	12830.464
230822	opJS4_7x_TetO_21bp_no_CG	0		24		7	0	8513	0.045929754	508.4928	508.4928
230822	opJS4_7x_TetO_21bp_no_CG	1000		24		7	0	8763	0.945794819	17071.8208	17071.8208
230822	opJS4_8x_TetO_21bp_no_CG	0		24		8	0	8911	0.036471776	519.8592	519.8592
230822	opJS4_8x_TetO_21bp_no_CG	1000		24		8	0	9109	0.944011417	18181.632	18181.632
230824	opJS4_0x_TetO_21bp_no_CG	1000		0.5		0	0	9080	0.026651982	836.5952	836.5952
230824	opJS4_0x_TetO_21bp_no_CG	1000		2		0	0	9014	0.032172177	862.7712	862.7712
230824	opJS4_0x_TetO_21bp_no_CG	1000		8		0	0	8844	0.047150611	911.744	911.744
230824	opJS4_0x_TetO_21bp_no_CG	1000		24		0	0	8500	0.016117647	719.3088	719.3088
230824	opJS4_1x_TetO_21bp_no_CG	1000		0.5		1	0	9487	0.013913777	714.1376	714.1376
230824	opJS4_1x_TetO_21bp_no_CG	1000		2		1	0	9443	0.013766811	702.6688	702.6688
230824	opJS4_1x_TetO_21bp_no_CG	1000		8		1	0	9341	0.014024194	712.4736	712.4736
230824	opJS4_1x_TetO_21bp_no_CG	1000		24		1	0	9038	0.023899093	632.5248	632.5248
230824	opJS4_2x_TetO_21bp_no_CG	1000		0.5		2	0	8776	0.006494986	739.1616	739.1616
230824	opJS4_2x_TetO_21bp_no_CG	1000		2		2	0	8825	0.011558074	827.9808	827.9808
230824	opJS4_2x_TetO_21bp_no_CG	1000		8		2	0	8385	0.015861658	823.7568	823.7568
230824	opJS4_2x_TetO_21bp_no_CG	1000		24		2	0	8216	0.006450828	706.4448	706.4448
230824	opJS4_3x_TetO_21bp_no_CG	1000		0.5		3	0	8497	0.017064846	854.6304	854.6304
230824	opJS4_3x_TetO_21bp_no_CG	1000		2		3	0	8786	0.020031869	845.3632	845.3632
230824	opJS4_3x_TetO_21bp_no_CG	1000		8		3	0	8307	0.020464668	834.048	834.048
230824	opJS4_3x_TetO_21bp_no_CG	1000		24		3	0	8498	0.004824665	676.928	676.928
230824	opJS4_4x_TetO_21bp_no_CG	1000		0.5		4	0	9603	0.014058107	776.0128	776.0128
230824	opJS4_4x_TetO_21bp_no_CG	1000		2		4	0	9694	0.015473489	773.6192	773.6192
230824	opJS4_4x_TetO_21bp_no_CG	1000		8		4	0	9684	0.159438249	881.408	881.408
230824	opJS4_4x_TetO_21bp_no_CG	1000		24		4	0	9412	0.554611135	1687.1808	1687.1808
230824	opJS4_5x_TetO_21bp_no_CG	1000		0.5		5	0	9811	0.014269697	801.024	801.024
230824	opJS4_5x_TetO_21bp_no_CG	1000		2		5	0	9874	0.020559044	811.7888	811.7888
230824	opJS4_5x_TetO_21bp_no_CG	1000		8		5	0	9591	0.358044	1119.6416	1119.6416
230824	opJS4_5x_TetO_21bp_no_CG	1000		24		5	0	9388	0.784938219	5548.5184	5548.5184
230824	opJS4_6x_TetO_21bp_no_CG	1000		0.5		6	0	9191	0.071809379	941.1584	941.1584
230824	opJS4_6x_TetO_21bp_no_CG	1000		2		6	0	8611	0.075368714	923.1104	923.1104
230824	opJS4_6x_TetO_21bp_no_CG	1000		8		6	0	8487	0.644043832	1995.9552	1995.9552
230824	opJS4_6x_TetO_21bp_no_CG	1000		24		6	0	8492	0.917804993	14740.6464	14740.6464
230824	opJS4_7x_TetO_21bp_no_CG	1000		0.5		7	0	9892	0.030226446	821.1456	821.1456
230824	opJS4_7x_TetO_21bp_no_CG	1000		2		7	0	9283	0.060540773	846.2336	846.2336
230824	opJS4_7x_TetO_21bp_no_CG	1000		8		7	0	9146	0.705554341	2662.4	2662.4
230824	opJS4_7x_TetO_21bp_no_CG	1000		24		7	0	9053	0.911962885	18927.9744	18927.9744
230824	opJS4_8x_TetO_21bp_no_CG	1000		0.5		8	0	10094	0.020309095	733.4016	733.4016
230824	opJS4_8x_TetO_21bp_no_CG	1000		2		8	0	9832	0.034377543	723.0976	723.0976
230824	opJS4_8x_TetO_21bp_no_CG	1000		8		8	0	9811	0.608806442	1970.2272	1970.2272
230824	opJS4_8x_TetO_21bp_no_CG	1000		24		8	0	9661	0.830245316	16801.2544	21046.9632	This cell line background silenced over time (fraction on), so MFI of ON cells is used.
230831.1	opJS4_0x_TetO_21bp_no_CG	1000		24		0	0	10087	0.029642114	862.6688	862.6688
230831.1	opJS4_1x_TetO_21bp_no_CG	1000		24		1	0	9829	0.042730695	893.44	893.44
230831.1	opJS4_2x_TetO_21bp_no_CG	1000		24		2	0	6762	0.035640343	896.5632	896.5632
230831.1	opJS4_3x_TetO_21bp_no_CG	1000		24		3	0	3991	0.010523678	747.4176	747.4176
230831.1	opJS4_4x_TetO_21bp_no_CG	1000		24		4	0	9321	0.535564854	1572.9152	1572.9152
230831.1	opJS4_5x_TetO_21bp_no_CG	1000		24		5	0	9518	0.770645094	4278.0032	4278.0032
230831.1	opJS4_6x_TetO_21bp_no_CG	1000		24		6	0	9629	0.935195763	13257.6256	13257.6256
230831.1	opJS4_7x_TetO_21bp_no_CG	1000		24		7	0	9769	0.957109223	18294.9376	18294.9376
230831.1	opJS4_8x_TetO_21bp_no_CG	1000		24		8	0	9776	0.827639116	16554.176	20545.6384	This cell line background silenced over time (fraction on), so MFI of ON cells is used.
230831.2	opJS4_0x_TetO_21bp_no_CG	1000		24	BAFi	0	0	8020	0.086034913	714.0864	714.0864
230831.2	opJS4_0x_TetO_21bp_no_CG	1000		24	p300i	0	0	6135	0.046780766	696.576	696.576
230831.2	opJS4_0x_TetO_21bp_no_CG	1000		24		0	0	8192	0.151977539	807.4624	807.4624
230831.2	opJS4_1x_TetO_21bp_no_CG	1000		24	BAFi	1	0	7926	0.069265708	712.1024	712.1024
230831.2	opJS4_1x_TetO_21bp_no_CG	1000		24	p300i	1	0	5198	0.03539823	686.4896	686.4896
230831.2	opJS4_1x_TetO_21bp_no_CG	1000		24		1	0	8210	0.172350792	800.384	800.384
230831.2	opJS4_2x_TetO_21bp_no_CG	1000		24	BAFi	2	0	3110	0.046623794	649.2288	649.2288
230831.2	opJS4_2x_TetO_21bp_no_CG	1000		24	p300i	2	0	2138	0.032273152	621.9136	621.9136
230831.2	opJS4_2x_TetO_21bp_no_CG	1000		24		2	0	4282	0.081036899	739.3792	739.3792
230831.2	opJS4_3x_TetO_21bp_no_CG	1000		24	BAFi	3	0	2103	0.033285782	624.2816	624.2816
230831.2	opJS4_3x_TetO_21bp_no_CG	1000		24	p300i	3	0	857	0.012835473	606.464	606.464
230831.2	opJS4_3x_TetO_21bp_no_CG	1000		24		3	0	2503	0.053535757	675.1232	675.1232
230831.2	opJS4_4x_TetO_21bp_no_CG	1000		24	BAFi	4	0	7960	0.305653266	817.9456	817.9456
230831.2	opJS4_4x_TetO_21bp_no_CG	1000		24	p300i	4	0	5530	0.467088608	962.24	962.24
230831.2	opJS4_4x_TetO_21bp_no_CG	1000		24		4	0	8065	0.657532548	1420.928	1420.928
230831.2	opJS4_5x_TetO_21bp_no_CG	1000		24	BAFi	5	0	7815	0.529878439	1116.8512	1116.8512
230831.2	opJS4_5x_TetO_21bp_no_CG	1000		24	p300i	5	0	7992	0.73023023	2331.456	2331.456
230831.2	opJS4_5x_TetO_21bp_no_CG	1000		24		5	0	7964	0.8376444	4285.6192	4285.6192
230831.2	opJS4_6x_TetO_21bp_no_CG	1000		24	BAFi	6	0	7789	0.7276929	3177.7792	3177.7792
230831.2	opJS4_6x_TetO_21bp_no_CG	1000		24	p300i	6	0	8007	0.891719745	5530.8288	5530.8288
230831.2	opJS4_6x_TetO_21bp_no_CG	1000		24		6	0	7833	0.948295672	13843.2512	13843.2512
230831.2	opJS4_7x_TetO_21bp_no_CG	1000		24	BAFi	7	0	7954	0.770681418	4888.64	4888.64
230831.2	opJS4_7x_TetO_21bp_no_CG	1000		24	p300i	7	0	7544	0.913441145	6578.752	6578.752
230831.2	opJS4_7x_TetO_21bp_no_CG	1000		24		7	0	7993	0.965970224	18847.3856	18847.3856
230831.2	opJS4_8x_TetO_21bp_no_CG	1000		24	BAFi	8	0	7894	0.693691411	4558.4384	4558.4384
230831.2	opJS4_8x_TetO_21bp_no_CG	1000		24	p300i	8	0	8657	0.822224789	6494.8224	6494.8224
230831.2	opJS4_8x_TetO_21bp_no_CG	1000		24		8	0	7934	0.839803378	17516.1856	21449.6768	This cell line background silenced over time (fraction on), so MFI of ON cells is used.
