## Supplemental Table 6 for "Single-molecule chromatin configurations link transcription factor binding to expression in human cells"

### Sheet: Sheet1
Experiment	Num TFBS	Rep	Stimulation drug	Stimulation time (hr)	Inhibitor	Citrine (median)	GAPDH (median)	DeltaCt	Expression (relative to GAPDH)
Dox Timecourse	0x	1	dox	24		38.9481	29.9135	9.03455	0.00190691
Dox Timecourse	0x	2	dox	24		39.1882	29.7366	9.45165	0.00142814
Dox Timecourse	1x	1	dox	24		37.9129	29.9918	7.92106	0.00412595
Dox Timecourse	1x	2	dox	24		37.7166	29.7081	8.00852	0.00388325
Dox Timecourse	2x	1	dox	24		40	30.3095	9.69052	0.00121022
Dox Timecourse	2x	2	dox	24		40	30.0289	9.97106	0.000996347
Dox Timecourse	3x	1	dox	24		40	30.3051	9.69486	0.00120658
Dox Timecourse	3x	2	dox	24		40	29.7164	10.2836	0.000802281
Dox Timecourse	4x	1	dox	24		31.7879	30.0281	1.75977	0.295296
Dox Timecourse	4x	2	dox	24		31.7449	29.9021	1.84286	0.278768
Dox Timecourse	5x	1	dox	24		30.0201	29.8817	0.138435	0.908504
Dox Timecourse	5x	2	dox	24		29.8783	29.6523	0.225952	0.85503
Dox Timecourse	6x	1	dox	24		29.2935	30.137	-0.843597	1.79452
Dox Timecourse	6x	2	dox	24		29.4296	30.387	-0.95738	1.94178
Dox Timecourse	7x	1	dox	24		28.6537	30.0442	-1.3905	2.62169
Dox Timecourse	7x	2	dox	24		28.8968	30.2096	-1.3128	2.48424
Dox Timecourse	8x	1	dox	24		28.9887	30.2996	-1.31089	2.48094
Dox Timecourse	8x	2	dox	24		28.7216	30.6755	-1.95391	3.87424
Dox Timecourse	WT	1	dox	24		40	30.7187	9.28129	0.00160714
Dox Timecourse	WT	2	dox	24		40	30.4018	9.59821	0.00129018
Dox Timecourse	0x	1	dox	8		39.2381	29.6017	9.63636	0.00125651
Dox Timecourse	0x	2	dox	8		39.6442	30.0017	9.64247	0.0012512
Dox Timecourse	1x	1	dox	8		39.4457	30.3016	9.14409	0.00176748
Dox Timecourse	1x	2	dox	8		39.0057	30.3551	8.65055	0.00248843
Dox Timecourse	2x	1	dox	8		40	30.0446	9.95537	0.00100724
Dox Timecourse	2x	2	dox	8		40	30.0932	9.90684	0.0010417
Dox Timecourse	3x	1	dox	8		40	30.3204	9.67961	0.0012194
Dox Timecourse	3x	2	dox	8		40	30.1788	9.82124	0.00110538
Dox Timecourse	4x	1	dox	8		33.1471	29.7702	3.37689	0.096262
Dox Timecourse	4x	2	dox	8		34.1579	30.7008	3.4571	0.0910559
Dox Timecourse	5x	1	dox	8		32.1715	30.2563	1.91516	0.265143
Dox Timecourse	5x	2	dox	8		32.1586	30.1296	2.029	0.245025
Dox Timecourse	6x	1	dox	8		29.9295	29.3556	0.57386	0.671817
Dox Timecourse	6x	2	dox	8		30.5414	30.1291	0.412344	0.751402
Dox Timecourse	7x	1	dox	8		29.4855	29.8904	-0.404926	1.32402
Dox Timecourse	7x	2	dox	8		29.5633	29.6407	-0.0773993	1.05511
Dox Timecourse	8x	1	dox	8		29.4399	29.8356	-0.395721	1.3156
Dox Timecourse	8x	2	dox	8		29.4626	30.0656	-0.602976	1.51885
Dox Timecourse	0x	1	dox	2		39.4832	30.1796	9.30358	0.0015825
Dox Timecourse	0x	2	dox	2		39.3609	30.1708	9.19007	0.00171204
Dox Timecourse	1x	1	dox	2		39.3122	30.7695	8.54266	0.00268165
Dox Timecourse	1x	2	dox	2		38.8719	30.3035	8.56846	0.00263413
Dox Timecourse	2x	1	dox	2		40	30.0344	9.96561	0.00100012
Dox Timecourse	2x	2	dox	2		40	30.1598	9.84023	0.00109093
Dox Timecourse	3x	1	dox	2		40	29.8653	10.1347	0.000889499
Dox Timecourse	3x	2	dox	2		40	30.036	9.96404	0.00100121
Dox Timecourse	4x	1	dox	2		36.6147	29.7039	6.91083	0.00831063
Dox Timecourse	4x	2	dox	2		37.1199	30.0721	7.04782	0.00755781
Dox Timecourse	5x	1	dox	2		35.1645	29.1339	6.03057	0.0152974
Dox Timecourse	5x	2	dox	2		35.3226	29.3517	5.97091	0.0159432
Dox Timecourse	6x	1	dox	2		34.5641	30.2521	4.31202	0.0503444
Dox Timecourse	6x	2	dox	2		34.7901	30.7292	4.06091	0.0599161
Dox Timecourse	7x	1	dox	2		33.8155	30.0029	3.81255	0.0711719
Dox Timecourse	7x	2	dox	2		34.2246	30.222	4.00264	0.0623856
Dox Timecourse	8x	1	dox	2		34.1294	30.0212	4.10813	0.0579868
Dox Timecourse	8x	2	dox	2		34.0588	30.0407	4.01804	0.0617234
Dox Timecourse	0x	1	dox	0.5		39.5453	30.2066	9.33872	0.00154442
Dox Timecourse	0x	2	dox	0.5		39.2252	30.2732	8.95197	0.00201924
Dox Timecourse	1x	1	dox	0.5		39.0505	29.9049	9.14563	0.0017656
Dox Timecourse	1x	2	dox	0.5		39.3935	30.0619	9.3316	0.00155206
Dox Timecourse	2x	1	dox	0.5		40	29.9777	10.0223	0.000961552
Dox Timecourse	2x	2	dox	0.5		40	30.1538	9.84618	0.00108644
Dox Timecourse	3x	1	dox	0.5		40	29.9393	10.0607	0.000936319
Dox Timecourse	3x	2	dox	0.5		40	29.5801	10.4199	0.000729947
Dox Timecourse	4x	1	dox	0.5		38.974	29.3247	9.64935	0.00124525
Dox Timecourse	4x	2	dox	0.5		39.3567	29.4755	9.8812	0.00106038
Dox Timecourse	5x	1	dox	0.5		38.0003	29.267	8.73332	0.00234968
Dox Timecourse	5x	2	dox	0.5		37.8244	29.6029	8.22148	0.00335034
Dox Timecourse	6x	1	dox	0.5		37.5388	30.031	7.50773	0.00549475
Dox Timecourse	6x	2	dox	0.5		37.6449	30.249	7.39591	0.00593759
Dox Timecourse	7x	1	dox	0.5		36.6915	29.5591	7.13236	0.00712765
Dox Timecourse	7x	2	dox	0.5		37.4684	30.0718	7.39667	0.00593444
Dox Timecourse	8x	1	dox	0.5		37.6841	30.2865	7.3976	0.00593064
Dox Timecourse	8x	2	dox	0.5		37.0885	29.6903	7.39823	0.00592804
Dox Timecourse	WT K562	1	dox	0		40	29.4964	10.5036	0.0006888
Dox Timecourse	WT K562	2	dox	0		40	29.2772	10.7228	0.000591707
IFN Timecourse	0x	1	ifnb	24		39.2233	29.2503	9.97302	0.000994994
IFN Timecourse	0x	1	ifnb	24	BAFi	38.7782	28.4337	10.3445	0.000769114
IFN Timecourse	0x	1	ifnb	24	P300i	39.1488	28.1267	11.0221	0.00048086
IFN Timecourse	0x	1	ifnb	12		37.847	27.8446	10.0024	0.000974951
IFN Timecourse	0x	1	ifnb	6		38.103	28.3096	9.79345	0.00112688
IFN Timecourse	0x	1	ifnb	6		38.473	28.2905	10.1825	0.000860519
IFN Timecourse	0x	1	ifnb	6		39.1459	28.3241	10.8218	0.000552482
IFN Timecourse	0x	1	ifnb	3		38.8312	28.4963	10.3349	0.000774275
IFN Timecourse	0x	1	ifnb	1		38.6375	28.5916	10.0459	0.000946007
IFN Timecourse	0x	1	ifnb	0		39.0742	28.7149	10.3592	0.000761299
IFN Timecourse	1x	1	ifnb	24		39.0671	28.7984	10.2687	0.000810611
IFN Timecourse	1x	1	ifnb	24	BAFi	39.434	29.1681	10.2659	0.000812193
IFN Timecourse	1x	1	ifnb	24	P300i	39.3333	29.467	9.86632	0.00107138
IFN Timecourse	1x	1	ifnb	12		38.6807	28.0043	10.6764	0.000611041
IFN Timecourse	1x	1	ifnb	6		38.985	28.1761	10.8088	0.000557471
IFN Timecourse	1x	1	ifnb	6		39.3597	28.7349	10.6249	0.000633281
IFN Timecourse	1x	1	ifnb	6		39.8796	28.2471	11.6325	0.000314961
IFN Timecourse	1x	1	ifnb	3		39.1836	28.2497	10.9338	0.000511193
IFN Timecourse	1x	1	ifnb	1		39.2273	28.0231	11.2042	0.000423845
IFN Timecourse	1x	1	ifnb	0		38.9036	28.044	10.8596	0.000538187
IFN Timecourse	2x	1	ifnb	24		35.1217	29.1055	6.01621	0.0154504
IFN Timecourse	2x	1	ifnb	24	BAFi	38.0581	28.7181	9.34002	0.00154303
IFN Timecourse	2x	1	ifnb	24	P300i	32.7136	28.9002	3.81341	0.0711294
IFN Timecourse	2x	1	ifnb	12		32.7382	27.7251	5.01314	0.0309667
IFN Timecourse	2x	1	ifnb	6		34.4071	27.8972	6.50984	0.0109735
IFN Timecourse	2x	1	ifnb	6		37.7943	28.0874	9.70689	0.00119656
IFN Timecourse	2x	1	ifnb	6		37.235	28.2421	8.99287	0.0019628
IFN Timecourse	2x	1	ifnb	3		37.3841	27.9176	9.46652	0.00141349
IFN Timecourse	2x	1	ifnb	1		38.1512	28.1082	10.043	0.000947857
IFN Timecourse	2x	1	ifnb	0		38.456	28.0701	10.3859	0.000747344
IFN Timecourse	3x	1	ifnb	24		31.6817	29.2962	2.38545	0.191385
IFN Timecourse	3x	1	ifnb	24	BAFi	35.7043	28.9693	6.73503	0.00938761
IFN Timecourse	3x	1	ifnb	24	P300i	31.2927	29.2677	2.02503	0.245699
IFN Timecourse	3x	1	ifnb	12		30.3249	27.9117	2.41315	0.187745
IFN Timecourse	3x	1	ifnb	6		31.8435	28.3005	3.54292	0.0857977
IFN Timecourse	3x	1	ifnb	6		36.2386	28.3063	7.9323	0.00409392
IFN Timecourse	3x	1	ifnb	6		35.0541	28.2188	6.83536	0.00875693
IFN Timecourse	3x	1	ifnb	3		34.7261	27.9577	6.76847	0.00917251
IFN Timecourse	3x	1	ifnb	1		38.0193	28.0372	9.98207	0.000988776
IFN Timecourse	3x	1	ifnb	0		39.2918	28.427	10.8648	0.000536247
IFN Timecourse	4x	1	ifnb	24		33.2454	31.9738	1.27158	0.414205
IFN Timecourse	4x	1	ifnb	24	BAFi	34.2657	29.4413	4.82437	0.0352954
IFN Timecourse	4x	1	ifnb	24	P300i	30.255	29.765	0.489989	0.71203
IFN Timecourse	4x	1	ifnb	12		29.5747	28.8002	0.774523	0.584582
IFN Timecourse	4x	1	ifnb	6		30.5992	28.5525	2.04663	0.242049
IFN Timecourse	4x	1	ifnb	6		34.7299	28.8652	5.8647	0.0171612
IFN Timecourse	4x	1	ifnb	6		33.5201	29.0619	4.45816	0.0454948
IFN Timecourse	4x	1	ifnb	3		33.2915	28.6785	4.613	0.0408647
IFN Timecourse	4x	1	ifnb	1		40	36.2003	3.79971	0.0718079
IFN Timecourse	4x	1	ifnb	0		38.6232	28.7478	9.87537	0.00106467
IFN Timecourse	6x	1	ifnb	24		36.1666	35.248	0.918547	0.529042
IFN Timecourse	6x	1	ifnb	24	BAFi	33.6618	30.1769	3.48483	0.0893225
IFN Timecourse	6x	1	ifnb	24	P300i	30.8417	30.2759	0.565843	0.675561
IFN Timecourse	6x	1	ifnb	12		29.6591	28.7942	0.864905	0.549082
IFN Timecourse	6x	1	ifnb	6		31.2624	29.5491	1.71327	0.304969
IFN Timecourse	6x	1	ifnb	6		32.9769	28.6939	4.28296	0.0513688
IFN Timecourse	6x	1	ifnb	6		33.718	29.7724	3.94569	0.0648977
IFN Timecourse	6x	1	ifnb	3		32.6287	28.7084	3.92032	0.066049
IFN Timecourse	6x	1	ifnb	1		36.719	29.0297	7.68929	0.00484498
IFN Timecourse	6x	1	ifnb	0		39.7666	29.5122	10.2544	0.000818713
IFN Timecourse	0x	2	ifnb	24		39.1261	30.5437	8.58241	0.00260878
IFN Timecourse	0x	2	ifnb	24	BAFi	38.7413	29.3349	9.40639	0.00147365
IFN Timecourse	0x	2	ifnb	24	P300i	39.2126	29.4534	9.75923	0.00115393
IFN Timecourse	0x	2	ifnb	12		38.8106	28.851	9.95961	0.00100429
IFN Timecourse	0x	2	ifnb	6		38.7258	29.2785	9.44726	0.00143249
IFN Timecourse	0x	2	ifnb	6	BAFi	38.5165	29.063	9.4535	0.0014263
IFN Timecourse	0x	2	ifnb	6	P300i	39.2896	29.3845	9.90508	0.00104297
IFN Timecourse	0x	2	ifnb	3		38.0236	28.7504	9.27318	0.00161619
IFN Timecourse	0x	2	ifnb	1		38.3448	28.6988	9.64597	0.00124817
IFN Timecourse	0x	2	ifnb	0		39.1379	29.6187	9.51916	0.00136285
IFN Timecourse	1x	2	ifnb	24		39.0644	29.6807	9.38367	0.00149705
IFN Timecourse	1x	2	ifnb	24	BAFi	39.373	30.1201	9.25293	0.00163904
IFN Timecourse	1x	2	ifnb	24	P300i	39.6516	30.4935	9.15813	0.00175037
IFN Timecourse	1x	2	ifnb	12		38.6143	29.0927	9.52157	0.00136057
IFN Timecourse	1x	2	ifnb	6	BAFi	38.7562	29.433	9.32312	0.00156121
IFN Timecourse	1x	2	ifnb	6	P300i	39.063	29.6642	9.39875	0.00148148
IFN Timecourse	1x	2	ifnb	6		39.535	29.6169	9.91802	0.00103366
IFN Timecourse	1x	2	ifnb	3		39.1169	29.2992	9.8177	0.00110809
IFN Timecourse	1x	2	ifnb	1		38.9052	29.2654	9.63989	0.00125345
IFN Timecourse	1x	2	ifnb	0		38.705	28.5331	10.1719	0.000866844
IFN Timecourse	2x	2	ifnb	24		35.0068	29.9329	5.07394	0.0296888
IFN Timecourse	2x	2	ifnb	24	BAFi	38.0893	30.1337	7.95556	0.00402844
IFN Timecourse	2x	2	ifnb	24	P300i	33.4604	30.2907	3.16974	0.111126
IFN Timecourse	2x	2	ifnb	12		33.6496	28.716	4.93358	0.0327224
IFN Timecourse	2x	2	ifnb	6		35.052	29.2983	5.75365	0.0185345
IFN Timecourse	2x	2	ifnb	6	BAFi	38.211	29.6907	8.52039	0.00272338
IFN Timecourse	2x	2	ifnb	6	P300i	37.8364	29.3177	8.5187	0.00272656
IFN Timecourse	2x	2	ifnb	3		37.3419	28.7528	8.58904	0.00259682
IFN Timecourse	2x	2	ifnb	1		37.3928	28.9598	8.43299	0.00289346
IFN Timecourse	2x	2	ifnb	0		38.7687	29.1939	9.57482	0.00131127
IFN Timecourse	3x	2	ifnb	24		32.0449	30.0965	1.94847	0.259092
IFN Timecourse	3x	2	ifnb	24	BAFi	36.0754	30.0975	5.97794	0.0158658
IFN Timecourse	3x	2	ifnb	24	P300i	32.2679	30.4978	1.77006	0.293197
IFN Timecourse	3x	2	ifnb	12		31.2735	28.9909	2.28257	0.205531
IFN Timecourse	3x	2	ifnb	6		32.2846	29.4507	2.83397	0.140246
IFN Timecourse	3x	2	ifnb	6	BAFi	36.7225	29.6322	7.09026	0.00733868
IFN Timecourse	3x	2	ifnb	6	P300i	35.2792	30.018	5.26113	0.0260761
IFN Timecourse	3x	2	ifnb	3		35.061	28.675	6.38601	0.0119569
IFN Timecourse	3x	2	ifnb	1		37.3555	28.8627	8.49277	0.00277602
IFN Timecourse	3x	2	ifnb	0		39.1532	29.3866	9.76659	0.00114806
IFN Timecourse	4x	2	ifnb	24		36.6572	35.236	1.4212	0.373402
IFN Timecourse	4x	2	ifnb	24	BAFi	40	38.505	1.49503	0.354774
IFN Timecourse	4x	2	ifnb	24	P300i	31.1675	30.8722	0.295288	0.814909
IFN Timecourse	4x	2	ifnb	12		30.8399	29.5248	1.31511	0.401896
IFN Timecourse	4x	2	ifnb	6		31.4903	29.7041	1.78624	0.289927
IFN Timecourse	4x	2	ifnb	6	BAFi	35.1242	29.6814	5.44272	0.022992
IFN Timecourse	4x	2	ifnb	6	P300i	34.007	30.0663	3.94071	0.0651219
IFN Timecourse	4x	2	ifnb	3		33.5639	29.2996	4.26427	0.0520386
IFN Timecourse	4x	2	ifnb	1		36.1354	29.0089	7.12657	0.00715632
IFN Timecourse	4x	2	ifnb	0		38.1852	29.0964	9.08881	0.00183652
IFN Timecourse	6x	2	ifnb	24		34.659	34.028	0.631075	0.645695
IFN Timecourse	6x	2	ifnb	24	BAFi	34.178	31.8978	2.28018	0.205872
IFN Timecourse	6x	2	ifnb	24	P300i	31.3168	31.2894	0.0273124	0.981247
IFN Timecourse	6x	2	ifnb	12		30.8843	29.8331	1.0512	0.482566
IFN Timecourse	6x	2	ifnb	6		31.692	30.8578	0.834128	0.560922
IFN Timecourse	6x	2	ifnb	6	BAFi	33.02	29.3972	3.62282	0.0811751
IFN Timecourse	6x	2	ifnb	6	P300i	33.4552	30.7052	2.75001	0.148649
IFN Timecourse	6x	2	ifnb	3		32.8187	29.3917	3.42701	0.0929753
IFN Timecourse	6x	2	ifnb	1		36.3524	29.5634	6.78893	0.00904331
IFN Timecourse	6x	2	ifnb	0		39.7474	30.303	9.44439	0.00143534
